# Deubiquitinase USP15 restricts autophagy and macrophage immunity to *Mycobacterium tuberculosis*

**DOI:** 10.1101/2025.08.06.668987

**Authors:** Kathryn C. Rahlwes, Priscila C. Campos, Beatriz R. S. Dias, Paola K. Párraga, Michael U. Shiloh

**Affiliations:** Department of Internal Medicine, University of Texas Southwestern Medical Center, Dallas, Texas, USA; Department of Microbiology, University of Texas Southwestern Medical Center, Dallas, Texas, USA

## Abstract

Autophagy enables macrophages to degrade intracellular *Mycobacterium tuberculosis* (Mtb), and this defense depends on E3 ubiquitin ligases such as PARKIN and SMURF1, which tag Mtb-associated structures for lysosomal clearance. Deubiquitinases (DUBs) counter ubiquitin ligases by removing ubiquitin from molecular targets. We hypothesized that DUBs might offset ubiquitin ligase activity and negatively regulate host immunity to Mtb. Here, we identify ubiquitin-specific protease 15 (USP15) as a negative regulator of autophagy-mediated macrophage immunity to Mtb. Using a targeted knockdown screen in mouse macrophages, we found that *Usp15* loss increased K63-linked ubiquitination and LC3 recruitment to Mtb-associated structures, leading to reduced bacterial replication. These effects required USP15’s catalytic activity and were reversed by knockdown of PARKIN (*Park2*) or inhibition of autophagy initiation. In primary human macrophages, *USP15* knockdown similarly enhanced LC3 targeting and restricted Mtb growth. Importantly, pharmacologic inhibition of USP15 with a selective small molecule decreased Mtb burden in human macrophages. Our findings identify USP15 as a suppressor of macrophage immunity and suggest that targeting deubiquitinases may represent a promising host-directed therapeutic strategy against tuberculosis.
