## Supplemental Table 1 for "Deubiquitinase USP15 restricts autophagy and macrophage immunity to *Mycobacterium tuberculosis*"

### Sheet: Sheet1
Symbol	Clone ID	Oligo Seq	Clone Name	Gene Description	Species
USP15	TRCN0000007566	CCGGCCTTGGAAGTTTACTTAGTTACTCGAGTAACTAAGTAAACTTCCAAGGTTTTT	NM_006313.1-1346s1c1	ubiquitin specific peptidase 15	Human
Usp15	TRCN0000033215	CCGGGCTGACACAATAGATACGATTCTCGAGAATCGTATCTATTGTGTCAGCTTTTTG	NM_027604.2-471s1c1	ubiquitin specific peptidase 15	Mouse
Usp15	TRCN0000033218	CCGGGCACCTCAGTTCTCTGGATATCTCGAGATATCCAGAGAACTGAGGTGCTTTTTG	NM_027604.2-1116s1c1	ubiquitin specific peptidase 15	Mouse
Usp15	TRCN0000231400	CCGGTGACGAAGACAGCAATGATAACTCGAGTTATCATTGCTGTCTTCGTCATTTTTG	NM_027604.3-2891s21c1	ubiquitin specific peptidase 15	Mouse
Parkin/Park2	TRCN0000041145	CGGAGGATGTATGCACATGAA	NM_016694	Park2, E3 ubiquitin-protein ligase Parkin	Mouse
Usp37	TRCN0000030859	CCGGCGGCTATATCTTCTTCTATATCTCGAGATATAGAAGAAGATATAGCCGTTTTTG	NM_176972.2-3202s1c1	ubiquitin specific peptidase 37	Mouse
Usp37	TRCN0000030861	CCGGGCAGAAGATGATATTCCAGAACTCGAGTTCTGGAATATCATCTTCTGCTTTTTG	NM_176972.2-2597s1c1	ubiquitin specific peptidase 37	Mouse
Usp37	TRCN0000030862	CCGGCGCTTTGCAAACCTGCTTATTCTCGAGAATAAGCAGGTTTGCAAAGCGTTTTTG	NM_176972.2-1535s1c1	ubiquitin specific peptidase 37	Mouse
Usp12	TRCN0000238114	CCGGTTCCGGTCAACGAGCACTATTCTCGAGAATAGTGCTCGTTGACCGGAATTTTTG	NM_011669.3-389s21c1	ubiquitin specific peptidase 12	Mouse
Usp12	TRCN0000238113	CCGGAGATACCAGCTCTCGTGTAAACTCGAGTTTACACGAGAGCTGGTATCTTTTTTG	NM_011669.3-1653s21c1	ubiquitin specific peptidase 12	Mouse
Usp12	TRCN0000238112	CCGGTCAATACAATTGCTGATATTCCTCGAGGAATATCAGCAATTGTATTGATTTTTG	NM_011669.3-692s21c1	ubiquitin specific peptidase 12	Mouse
Usp49	TRCN0000030900	CCGGGCTCACCAAACAGGTCTTAAACTCGAGTTTAAGACCTGTTTGGTGAGCTTTTTG	NM_198421.1-1615s1c1	ubiquitin specific peptidase 49	Mouse
Usp49	TRCN0000030901	CCGGCCAGAAGTTCCGGGAATGTTTCTCGAGAAACATTCCCGGAACTTCTGGTTTTTG	NM_198421.1-1141s1c1	ubiquitin specific peptidase 49	Mouse
Usp49	TRCN0000030902	CCGGCAGTTAATGATCTACAGACTACTCGAGTAGTCTGTAGATCATTAACTGTTTTTG	NM_198421.1-1934s1c1	ubiquitin specific peptidase 49	Mouse
Usp2	TRCN0000030749	CCGGCCACGCTTCATGGGCTATAATCTCGAGATTATAGCCCATGAAGCGTGGTTTTTG	NM_016808.1-286s1c1	ubiquitin specific peptidase 2	Mouse
Usp2	TRCN0000030751	CCGGGAAAGGGAAGACAGTCGGATTCTCGAGAATCCGACTGTCTTCCCTTTCTTTTTG	NM_016808.1-457s1c1	ubiquitin specific peptidase 2	Mouse
Usp2	TRCN0000030753	CCGGCGATTCTCAGAATCCAGGATACTCGAGTATCCTGGATTCTGAGAATCGTTTTTG	NM_016808.1-754s1c1	ubiquitin specific peptidase 2	Mouse
Usp1	TRCN0000030769	CCGGCAGTGACCAAACAGGCGTTAACTCGAGTTAACGCCTGTTTGGTCACTGTTTTTG	NM_146144.2-2636s1c1	ubiquitin specific peptdiase 1	Mouse
Usp1	TRCN0000030770	CCGGAGAGCCTTAGACTTTACTGATCTCGAGATCAGTAAAGTCTAAGGCTCTTTTTTG	NM_146144.2-588s1c1	ubiquitin specific peptdiase 1	Mouse
Usp1	TRCN0000030773	CCGGCCTCTTAAACTGTCACTAGAACTCGAGTTCTAGTGACAGTTTAAGAGGTTTTTG	NM_146144.2-2157s1c1	ubiquitin specific peptdiase 1	Mouse
Usp18	TRCN0000030790	CCGGCCGTTGTTTGTCCAGCACGATCTCGAGATCGTGCTGGACAAACAACGGTTTTTG	NM_011909.1-613s1c1	ubiquitin specific peptidase 18	Mouse
Usp18	TRCN0000030791	CCGGGATGGCTGACTTTGGTCATTACTCGAGTAATGACCAAAGTCAGCCATCTTTTTG	NM_011909.1-1149s1c1	ubiquitin specific peptidase 18	Mouse
Usp18	TRCN0000030792	CCGGGCTTCAAGTGTTCATGATGAACTCGAGTTCATCATGAACACTTGAAGCTTTTTG	NM_011909.1-423s1c1	ubiquitin specific peptidase 18	Mouse
Uchl5	TRCN0000030726	CCGGGTACGCATCAAGATGTGCATTCTCGAGAATGCACATCTTGATGCGTACTTTTTG	NM_019562.1-365s1c1	ubiquitin carboxyl-terminal esterase L5	Mouse
Uchl5	TRCN0000030727	CCGGCCATGGATACAGATCAAGGTACTCGAGTACCTTGATCTGTATCCATGGTTTTTG	NM_019562.1-806s1c1	ubiquitin carboxyl-terminal esterase L5	Mouse
Uchl5	TRCN0000030725	CCGGCTTGCCTTTCATTATGGAATTCTCGAGAATTCCATAATGAAAGGCAAGTTTTTG	NM_019562.1-942s1c1	ubiquitin carboxyl-terminal esterase L5	Mouse
Usp27x	TRCN0000030906	CCGGGATCTTTATTATGGAGGCATACTCGAGTATGCCTCCATAATAAAGATCTTTTTG	NM_019461.1-937s1c1	ubiquitin specific peptidase 27, X chromosome	Mouse
Usp27x	TRCN0000030907	CCGGGCAGGAATTGCGGGTTATCTACTCGAGTAGATAACCCGCAATTCCTGCTTTTTG	NM_019461.1-732s1c1	ubiquitin specific peptidase 27, X chromosome	Mouse
Usp27x	TRCN0000030908	CCGGGCGAACAACGAGAATAAGTATCTCGAGATACTTATTCTCGTTGTTCGCTTTTTG	NM_019461.1-2038s1c1	ubiquitin specific peptidase 27, X chromosome	Mouse
Usp44	TRCN0000030879	CCGGCCCTCAGAAATGGTACTGTATCTCGAGATACAGTACCATTTCTGAGGGTTTTTG	NM_183199.1-299s1c1	ubiquitin specific peptidase 44	Mouse
Usp44	TRCN0000030882	CCGGGCTCAGGAATTTCTTTGTGAACTCGAGTTCACAAAGAAATTCCTGAGCTTTTTG	NM_183199.1-1365s1c1	ubiquitin specific peptidase 44	Mouse
Usp44	TRCN0000030883	CCGGGTGGGAAAGTTGGTGGCATTTCTCGAGAAATGCCACCAACTTTCCCACTTTTTG	NM_183199.1-1607s1c1	ubiquitin specific peptidase 44	Mouse
Usp8	TRCN0000030744	CCGGCCTCACATCTAATGCTTACAACTCGAGTTGTAAGCATTAGATGTGAGGTTTTTG	NM_019729.2-3477s1c1	ubiquitin specific peptidase 8	Mouse
Usp8	TRCN0000312961	CCGGCAATAAGAAGACCGAAGTTAACTCGAGTTAACTTCGGTCTTCTTATTGTTTTTG	NM_019729.2-251s21c1	ubiquitin specific peptidase 8	Mouse
Usp8	TRCN0000313005	CCGGGACCTGTCACAGTACGTTATTCTCGAGAATAACGTACTGTGACAGGTCTTTTTG	NM_019729.2-3183s21c1	ubiquitin specific peptidase 8	Mouse
Uchl3	TRCN0000030714	CCGGTCTTGACAGAAACACCAAATACTCGAGTATTTGGTGTTTCTGTCAAGATTTTTG	NM_016723.1-703s1c1	ubiquitin carboxyl-terminal esterase L3 (ubiquitin thiolesterase)	Mouse
Uchl3	TRCN0000030716	CCGGCCTGTGGAACGATTGGACTAACTCGAGTTAGTCCAATCGTTCCACAGGTTTTTG	NM_016723.1-288s1c1	ubiquitin carboxyl-terminal esterase L3 (ubiquitin thiolesterase)	Mouse
Uchl3	TRCN0000030718	CCGGGCATGGTACCAAGACCAGTATCTCGAGATACTGGTCTTGGTACCATGCTTTTTG	NM_016723.1-135s1c1	ubiquitin carboxyl-terminal esterase L3 (ubiquitin thiolesterase)	Mouse
Usp53	TRCN0000030914	CCGGCCCAGGAAAGAGATAAAGAAACTCGAGTTTCTTTATCTCTTTCCTGGGTTTTTG	NM_133857.1-3611s1c1	ubiquitin specific peptidase 53	Mouse
Usp53	TRCN0000030918	CCGGCCCTCAGATAACATAAGGCATCTCGAGATGCCTTATGTTATCTGAGGGTTTTTG	NM_133857.1-964s1c1	ubiquitin specific peptidase 53	Mouse
Usp53	TRCN0000315571	CCGGCCCGTCCAGTTGTTCAACTAACTCGAGTTAGTTGAACAACTGGACGGGTTTTTG	NM_133857.3-3665s21c1	ubiquitin specific peptidase 53	Mouse
Otud5	TRCN0000113256	CCGGCGCTGATTACTTCTCCAACTACTCGAGTAGTTGGAGAAGTAATCAGCGTTTTTG	NM_138604.2-1048s1c1	OTU domain containing 5	Mouse
Otud5	TRCN0000313719	CCGGAGAAGACTTCACCACCTATATCTCGAGATATAGGTGGTGAAGTCTTCTTTTTTG	NM_138604.2-1075s21c1	OTU domain containing 5	Mouse
Otud5	TRCN0000317238	CCGGCGCTGATTACTTCTCCAACTACTCGAGTAGTTGGAGAAGTAATCAGCGTTTTTG	NM_138604.2-1048s21c1	OTU domain containing 5	Mouse
Otud7a	TRCN0000030959	CCGGGCCTACGATCAAGCTCACTTTCTCGAGAAAGTGAGCTTGATCGTAGGCTTTTTG	NM_130880.1-1477s1c1	OTU domain containing 7	Mouse
Otud7a	TRCN0000030961	CCGGCGTGGCAAATGAGTGCAACAACTCGAGTTGTTGCACTCATTTGCCACGTTTTTG	NM_130880.1-786s1c1	OTU domain containing 7	Mouse
Otud7a	TRCN0000030962	CCGGCCTGTATATGAAAGCCTGGAACTCGAGTTCCAGGCTTTCATATACAGGTTTTTG	NM_130880.1-1285s1c1	OTU domain containing 7	Mouse
Usp19	TRCN0000030779	CCGGCAGTTGTCTGTCGTCCTGTTTCTCGAGAAACAGGACGACAGACAACTGTTTTTG	NM_027804.2-4542s1c1	ubiquitin specific peptidase 19	Mouse
Usp19	TRCN0000348619	CCGGTGCGCCTAGCCGAGGTAATTACTCGAGTAATTACCTCGGCTAGGCGCATTTTTG	NM_027804.2-2593s21c1	ubiquitin specific peptidase 19	Mouse
Usp19	TRCN0000335498	CCGGCGGTGACAACAGTAGACGAAACTCGAGTTTCGTCTACTGTTGTCACCGTTTTTG	NM_027804.2-3985s21c1	ubiquitin specific peptidase 19	Mouse
Otub2	TRCN0000030984	CCGGCTTCGGTTTATCTGCTCTATACTCGAGTATAGAGCAGATAAACCGAAGTTTTTG	NM_026580.1-808s1c1	OTU domain, ubiquitin aldehyde binding 2	Mouse
Otub2	TRCN0000030986	CCGGGATGAGGAGATGGACATCAAACTCGAGTTTGATGTCCATCTCCTCATCTTTTTG	NM_026580.1-630s1c1	OTU domain, ubiquitin aldehyde binding 2	Mouse
Otub2	TRCN0000030988	CCGGGAAGACCAAAGGAGACGGAAACTCGAGTTTCCGTCTCCTTTGGTCTTCTTTTTG	NM_026580.1-296s1c1	OTU domain, ubiquitin aldehyde binding 2	Mouse
Usp54	TRCN0000037261	CCGGCCCTTAGGTCAACTTGGAATTCTCGAGAATTCCAAGTTGACCTAAGGGTTTTTG	NM_030180.1-1476s1c1	ubiquitin specific peptidase 54	Mouse
Usp54	TRCN0000037262	CCGGGCCAGATATGTACCAAGGAAACTCGAGTTTCCTTGGTACATATCTGGCTTTTTG	NM_030180.1-460s1c1	ubiquitin specific peptidase 54	Mouse
Usp54	TRCN0000037263	CCGGCCAGACTTCATTGACTTCAAACTCGAGTTTGAAGTCAATGAAGTCTGGTTTTTG	NM_030180.1-79s1c1	ubiquitin specific peptidase 54	Mouse
Usp26	TRCN0000030844	CCGGCCTGACCACATCAGTCTTATACTCGAGTATAAGACTGATGTGGTCAGGTTTTTG	NM_031388.1-2932s1c1	ubiquitin specific peptidase 26	Mouse
Usp26	TRCN0000030847	CCGGGCACTGGAAAGATTAAGACTTCTCGAGAAGTCTTAATCTTTCCAGTGCTTTTTG	NM_031388.1-419s1c1	ubiquitin specific peptidase 26	Mouse
Usp26	TRCN0000030848	CCGGCGTGATCTTAATGATCTCATTCTCGAGAATGAGATCATTAAGATCACGTTTTTG	NM_031388.1-1021s1c1	ubiquitin specific peptidase 26	Mouse
Usp11	TRCN0000030814	CCGGGCAGAACCATAAACGACGAAACTCGAGTTTCGTCGTTTATGGTTCTGCTTTTTG	NM_145628.2-1211s1c1	ubiquitin specific peptidase 11	Mouse
Usp11	TRCN0000030816	CCGGGCCCTGATTGTGGCAATGTTTCTCGAGAAACATTGCCACAATCAGGGCTTTTTG	NM_145628.2-1285s1c1	ubiquitin specific peptidase 11	Mouse
Usp11	TRCN0000030817	CCGGGCAGCCTATGTCTTGTTCTATCTCGAGATAGAACAAGACATAGGCTGCTTTTTG	NM_145628.2-2676s1c1	ubiquitin specific peptidase 11	Mouse
Uchl1	TRCN0000008443	CCGGGCTGTCTTCTTGCGTTCTACACTCGAGTGTAGAACGCAAGAAGACAGCTTTTT	NM_011670.1-773s1c1	ubiquitin carboxy-terminal hydrolase L1	Mouse
Uchl1	TRCN0000008444	CCGGCCGAAGATAGAGCCAAGTGTTCTCGAGAACACTTGGCTCTATCTTCGGTTTTT	NM_011670.1-385s1c1	ubiquitin carboxy-terminal hydrolase L1	Mouse
Uchl1	TRCN0000008445	CCGGGATGACAAAGTGAATTTCCATCTCGAGATGGAAATTCACTTTGTCATCTTTTT	NM_011670.1-471s1c1	ubiquitin carboxy-terminal hydrolase L1	Mouse
Usp4	TRCN0000288534	CCGGGCCTTATGTTTATGACCTAATCTCGAGATTAGGTCATAAACATAAGGCTTTTTG	NM_011678.2-2667s21c1	ubiquitin specific peptidase 4 (proto-oncogene)	Mouse
Usp4	TRCN0000288460	CCGGCCGCGTAAAGAAGAAGCCTTACTCGAGTAAGGCTTCTTCTTTACGCGGTTTTTG	NM_011678.2-1317s21c1	ubiquitin specific peptidase 4 (proto-oncogene)	Mouse
Usp4	TRCN0000288458	CCGGGCCTGGAATAAATTGCTGAATCTCGAGATTCAGCAATTTATTCCAGGCTTTTTG	NM_011678.2-385s21c1	ubiquitin specific peptidase 4 (proto-oncogene)	Mouse
Usp33	TRCN0000030821	CCGGCGAGGTTATTCTCAGCAGGATCTCGAGATCCTGCTGAGAATAACCTCGTTTTTG	NM_133247.1-902s1c1	ubiquitin specific peptidase 33	Mouse
Usp33	TRCN0000030822	CCGGCCTGGCCCTATTTCAAATAATCTCGAGATTATTTGAAATAGGGCCAGGTTTTTG	NM_133247.1-2369s1c1	ubiquitin specific peptidase 33	Mouse
Usp33	TRCN0000030823	CCGGCCACTCTTCGAGTATGGTGTTCTCGAGAACACCATACTCGAAGAGTGGTTTTTG	NM_133247.1-432s1c1	ubiquitin specific peptidase 33	Mouse
Atxn3	TRCN0000123959	CCGGGCCAATATACACTTCAGCTTTCTCGAGAAAGCTGAAGTGTATATTGGCTTTTTG	NM_029705.1-2947s1c1	Machado-Joseph disease (spinocerebellar ataxia 3, olivopontocerebellar ataxia 3, autosomal dominant, ataxin 3) homolog (human)	Mouse
Atxn3	TRCN0000123960	CCGGCGCACTATTCTTGGCTCAATTCTCGAGAATTGAGCCAAGAATAGTGCGTTTTTG	NM_029705.1-470s1c1	Machado-Joseph disease (spinocerebellar ataxia 3, olivopontocerebellar ataxia 3, autosomal dominant, ataxin 3) homolog (human)	Mouse
Atxn3	TRCN0000123963	CCGGCTCGCACTATTCTTGGCTCAACTCGAGTTGAGCCAAGAATAGTGCGAGTTTTTG	NM_029705.1-468s1c1	Machado-Joseph disease (spinocerebellar ataxia 3, olivopontocerebellar ataxia 3, autosomal dominant, ataxin 3) homolog (human)	Mouse
Usp46	TRCN0000087213	CCGGCCCTCCATGAAGCATATTTATCTCGAGATAAATATGCTTCATGGAGGGTTTTTG	NM_177561.2-3007s1c1	ubiquitin specific peptidase 46	Mouse
Usp46	TRCN0000087216	CCGGGCATTACATCACCATCGTAAACTCGAGTTTACGATGGTGATGTAATGCTTTTTG	NM_177561.2-1064s1c1	ubiquitin specific peptidase 46	Mouse
Usp46	TRCN0000087217	CCGGCCAGAGCAGTTTCCGATCAATCTCGAGATTGATCGGAAACTGCTCTGGTTTTTG	NM_177561.2-201s1c1	ubiquitin specific peptidase 46	Mouse
Usp16	TRCN0000306649	CCGGTCGCGAACCGAGAAGCGTTTACTCGAGTAAACGCTTCTCGGTTCGCGATTTTTG	NM_024258.1-1950s21c1	ubiquitin specific peptidase 16	Mouse
Usp16	TRCN0000327222	CCGGCGAGTGCTGTATTCCTTATATCTCGAGATATAAGGAATACAGCACTCGTTTTTG	NM_024258.1-2306s21c1	ubiquitin specific peptidase 16	Mouse
Usp16	TRCN0000306584	CCGGTTATGTTCACCTAAGTAAATGCTCGAGCATTTACTTAGGTGAACATAATTTTTG	NM_024258.1-2646s21c1	ubiquitin specific peptidase 16	Mouse
Bap1	TRCN0000030719	CCGGCCCTCAGTATTACCATGTCTTCTCGAGAAGACATGGTAATACTGAGGGTTTTTG	NM_027088.1-2971s1c1	Brca1 associated protein 1	Mouse
Bap1	TRCN0000030723	CCGGGCACTGCTAAAGTGTGTAGAACTCGAGTTCTACACACTTTAGCAGTGCTTTTTG	NM_027088.1-1927s1c1	Brca1 associated protein 1	Mouse
Bap1	TRCN0000308836	CCGGCGTCTGTGATTGATGATGATACTCGAGTATCATCATCAATCACAGACGTTTTTG	NM_027088.2-335s21c1	Brca1 associated protein 1	Mouse
Usp32	TRCN0000030839	CCGGCCCAACTCTTTGCCAGCATAACTCGAGTTATGCTGGCAAAGAGTTGGGTTTTTG	XM_110937.4-3972s1c1	ubiquitin specific peptidase 32	Mouse
Usp32	TRCN0000030840	CCGGCCAGTAATCAAGAATAGCAAACTCGAGTTTGCTATTCTTGATTACTGGTTTTTG	XM_110937.4-1639s1c1	ubiquitin specific peptidase 32	Mouse
Usp32	TRCN0000030841	CCGGGCAGTCCAATTCAAACAGATTCTCGAGAATCTGTTTGAATTGGACTGCTTTTTG	XM_110937.4-3044s1c1	ubiquitin specific peptidase 32	Mouse
Usp51	TRCN0000255142	CCGGGTCCTCATATTCCCTATAAATCTCGAGATTTATAGGGAATATGAGGACTTTTTG	NM_001137547.1-1341s21c1	ubiquitin specific protease 51	Mouse
Usp51	TRCN0000255144	CCGGCCGTTCTTGGCTTCTACTAAACTCGAGTTTAGTAGAAGCCAAGAACGGTTTTTG	NM_001137547.1-1919s21c1	ubiquitin specific protease 51	Mouse
Usp51	TRCN0000255145	CCGGGTAGTCTGCAGTCAGATTTAACTCGAGTTAAATCTGACTGCAGACTACTTTTTG	NM_001137547.1-1536s21c1	ubiquitin specific protease 51	Mouse
Otud4	TRCN0000252253	CCGGCCGTGTCACAAGCGCATTTAACTCGAGTTAAATGCGCTTGTGACACGGTTTTTG	NM_001081164.1-2098s21c1	OTU domain containing 4	Mouse
Otud4	TRCN0000252251	CCGGCACGTTAGATTGGATCATAATCTCGAGATTATGATCCAATCTAACGTGTTTTTG	NM_001081164.1-1095s21c1	OTU domain containing 4	Mouse
Otud4	TRCN0000252254	CCGGGCGTTTATAGAAGGGTCATTTCTCGAGAAATGACCCTTCTATAAACGCTTTTTG	NM_001081164.1-471s21c1	OTU domain containing 4	Mouse
Usp9x	TRCN0000030759	CCGGCGGCTTAACTTTCTTAGGTTTCTCGAGAAACCTAAGAAAGTTAAGCCGTTTTTG	NM_009481.1-2324s1c1	ubiquitin specific peptidase 9, X chromosome	Mouse
Usp9x	TRCN0000030761	CCGGGCAGAAGAAATCACTATGATTCTCGAGAATCATAGTGATTTCTTCTGCTTTTTG	NM_009481.1-6464s1c1	ubiquitin specific peptidase 9, X chromosome	Mouse
Usp9x	TRCN0000030762	CCGGGCCGAGCTATTGATCTCCTTACTCGAGTAAGGAGATCAATAGCTCGGCTTTTTG	NM_009481.1-2715s1c1	ubiquitin specific peptidase 9, X chromosome	Mouse
Usp25	TRCN0000233428	CCGGCATCGCTGGAGGACGGAAATACTCGAGTATTTCCGTCCTCCAGCGATGTTTTTG	NM_013918.2-1687s21c1	ubiquitin specific peptidase 25	Mouse
Usp25	TRCN0000233429	CCGGGGAGTGGCATGCAGATTATAACTCGAGTTATAATCTGCATGCCACTCCTTTTTG	NM_013918.2-2622s21c1	ubiquitin specific peptidase 25	Mouse
Usp25	TRCN0000233431	CCGGTAGTATAATGGAACCATATTGCTCGAGCAATATGGTTCCATTATACTATTTTTG	NM_013918.2-3723s21c1	ubiquitin specific peptidase 25	Mouse
Usp3	TRCN0000313032	CCGGAGTCGATACATACGTTCAATTCTCGAGAATTGAACGTATGTATCGACTTTTTTG	NM_144937.3-1375s21c1	ubiquitin specific peptidase 3	Mouse
Usp3	TRCN0000312964	CCGGGTTTCACTGGACAGCATATTTCTCGAGAAATATGCTGTCCAGTGAAACTTTTTG	NM_144937.3-1345s21c1	ubiquitin specific peptidase 3	Mouse
Usp3	TRCN0000311936	CCGGCTGGACATGAAGTGCTACCTACTCGAGTAGGTAGCACTTCATGTCCAGTTTTTG	NM_144937.3-1409s21c1	ubiquitin specific peptidase 3	Mouse
Usp21	TRCN0000030804	CCGGCCGAGCCAACTTAATGTGGAACTCGAGTTCCACATTAAGTTGGCTCGGTTTTTG	NM_013919.2-1273s1c1	ubiquitin specific peptidase 21	Mouse
Usp21	TRCN0000030805	CCGGCCACTTTGAGACGTAGTACTTCTCGAGAAGTACTACGTCTCAAAGTGGTTTTTG	NM_013919.2-657s1c1	ubiquitin specific peptidase 21	Mouse
Usp21	TRCN0000030806	CCGGCCAGAAATACGTCCCTTCCTTCTCGAGAAGGAAGGGACGTATTTCTGGTTTTTG	NM_013919.2-1072s1c1	ubiquitin specific peptidase 21	Mouse
Usp29	TRCN0000030834	CCGGCCCAGGTTCAATCCCTAGTATCTCGAGATACTAGGGATTGAACCTGGGTTTTTG	NM_021323.1-6252s1c1	ubiquitin specific peptidase 29	Mouse
Usp29	TRCN0000030836	CCGGCCAGTCAATGTCATCTAAGAACTCGAGTTCTTAGATGACATTGACTGGTTTTTG	NM_021323.1-3172s1c1	ubiquitin specific peptidase 29	Mouse
Usp29	TRCN0000030837	CCGGCCATTATGTAAGTGATGTGTACTCGAGTACACATCACTTACATAATGGTTTTTG	NM_021323.1-3820s1c1	ubiquitin specific peptidase 29	Mouse
Usp39	TRCN0000030924	CCGGGCCTTATTTGAATTGCTGCAACTCGAGTTGCAGCAATTCAAATAAGGCTTTTTG	NM_138592.1-1963s1c1	ubiquitin specific peptidase 39	Mouse
Usp39	TRCN0000030925	CCGGCCCGCTCTATAAGGATGAGAACTCGAGTTCTCATCCTTATAGAGCGGGTTTTTG	NM_138592.1-1218s1c1	ubiquitin specific peptidase 39	Mouse
Usp39	TRCN0000030926	CCGGGCCCGTACTTGGATACCATTACTCGAGTAATGGTATCCAAGTACGGGCTTTTTG	NM_138592.1-338s1c1	ubiquitin specific peptidase 39	Mouse
A20	TRCN0000362922	CCGGAGCTATCACTCATGGATATAACTCGAGTTATATCCATGAGTGATAGCTTTTTTG	NM_009397.2-1366s21c1	A20, tumor necrosis factor, alpha-induced protein 3	Mouse
A20	TRCN0000378470	CCGGATGGGATCATCTATCACTTTACTCGAGTAAAGTGATAGATGATCCCATTTTTTG	NM_009397.2-331s21c1	A20, tumor necrosis factor, alpha-induced protein 3	Mouse
A20	TRCN0000362850	CCGGTGCCACGCCCAGCAGATTAATCTCGAGATTAATCTGCTGGGCGTGGCATTTTTG	NM_009397.2-1698s21c1	A20, tumor necrosis factor, alpha-induced protein 3	Mouse
Otud6a	TRCN0000363890	CCGGACTACATGCGGAAACATATTGCTCGAGCAATATGTTTCCGCATGTAGTTTTTTG	NM_001163191.1-530s21c1	OTU domain containing 6A	Mouse
Otud6a	TRCN0000347219	CCGGTGAGGTACTGTGATGACATTGCTCGAGCAATGTCATCACAGTACCTCATTTTTG	NM_001163191.1-614s21c1	OTU domain containing 6A	Mouse
Otud6a	TRCN0000347290	CCGGCAAGCACACATCCAGACTTTGCTCGAGCAAAGTCTGGATGTGTGCTTGTTTTTG	NM_001163191.1-67s21c1	OTU domain containing 6A	Mouse
Usp10	TRCN0000295786	CCGGGTCATTAGAGATCGCTCTTACCTCGAGGTAAGAGCGATCTCTAATGACTTTTTG	NM_009462.1-2866s21c1	ubiquitin specific peptidase 10	Mouse
Usp10	TRCN0000288464	CCGGGCACAGCCTACCTCCTATATTCTCGAGAATATAGGAGGTAGGCTGTGCTTTTTG	NM_009462.1-2406s21c1	ubiquitin specific peptidase 10	Mouse
Usp10	TRCN0000288465	CCGGCCCATGATAGATAGCTTTGTTCTCGAGAACAAAGCTATCTATCATGGGTTTTTG	NM_009462.1-1430s21c1	ubiquitin specific peptidase 10	Mouse
Otud6b	TRCN0000113315	CCGGGCTCACTTTCTAGGATTCAATCTCGAGATTGAATCCTAGAAAGTGAGCTTTTTG	NM_152812.1-1827s1c1	OTU domain containing 6B	Mouse
Otud6b	TRCN0000113318	CCGGCCAGACATCTTGAGAGTGAAACTCGAGTTTCACTCTCAAGATGTCTGGTTTTTG	NM_152812.1-413s1c1	OTU domain containing 6B	Mouse
Otud6b	TRCN0000113319	CCGGGCTGAGTACATGCAAACCCATCTCGAGATGGGTTTGCATGTACTCAGCTTTTTG	NM_152812.1-574s1c1	OTU domain containing 6B	Mouse
Usp13	TRCN0000191296	CCGGCGTACTTGTTTGATTGATCTTCTCGAGAAGATCAATCAAACAAGTACGTTTTTTG	NM_001013024.1-3926s1c1	ubiquitin specific peptidase 13 (isopeptidase T-3)	Mouse
Usp13	TRCN0000192188	CCGGCCTTTCATCTATGCCTCAGTTCTCGAGAACTGAGGCATAGATGAAAGGTTTTTTG	NM_001013024.1-4157s1c1	ubiquitin specific peptidase 13 (isopeptidase T-3)	Mouse
Usp13	TRCN0000192935	CCGGGCAACGAATCATAACCTGGAACTCGAGTTCCAGGTTATGATTCGTTGCTTTTTTG	NM_001013024.1-2324s1c1	ubiquitin specific peptidase 13 (isopeptidase T-3)	Mouse
Usp50	TRCN0000033221	CCGGGTTCCTGATTTACGTCCTCAACTCGAGTTGAGGACGTAAATCAGGAACTTTTTG	NM_029163.1-560s1c1	ubiquitin specific peptidase 50	Mouse
Usp50	TRCN0000345394	CCGGGCTGCGGACAGACATCCATTACTCGAGTAATGGATGTCTGTCCGCAGCTTTTTG	NM_029163.2-988s21c1	ubiquitin specific peptidase 50	Mouse
Usp50	TRCN0000033219	CCGGGCACGCACAAGAACGAAGTTTCTCGAGAAACTTCGTTCTTGTGCGTGCTTTTTG	NM_029163.1-745s1c1	ubiquitin specific peptidase 50	Mouse
Usp47	TRCN0000030869	CCGGGCCACTGTCTTGACTTGGAATCTCGAGATTCCAAGTCAAGACAGTGGCTTTTTG	NM_133758.2-4427s1c1	ubiquitin specific peptidase 47	Mouse
Usp47	TRCN0000030870	CCGGCCGTGTTATGTTTGATGCTTTCTCGAGAAAGCATCAAACATAACACGGTTTTTG	NM_133758.2-973s1c1	ubiquitin specific peptidase 47	Mouse
Usp47	TRCN0000030872	CCGGGCAAATACAATCCGGTTATTTCTCGAGAAATAACCGGATTGTATTTGCTTTTTG	NM_133758.2-2597s1c1	ubiquitin specific peptidase 47	Mouse
Otud7b	TRCN0000311256	CCGGGGTAGATATTAGGGTTGAATACTCGAGTATTCAACCCTAATATCTACCTTTTTG	NM_001025614.1-3347s21c1	OTU domain containing 7B	Mouse
Otud7b	TRCN0000308626	CCGGCCTTTAGTGGAGGGAGTACTTCTCGAGAAGTACTCCCTCCACTAAAGGTTTTTG	NM_001025614.1-523s21c1	OTU domain containing 7B	Mouse
Otud7b	TRCN0000308627	CCGGGCAGAAGGAATGGAATGAATTCTCGAGAATTCATTCCATTCCTTCTGCTTTTTG	NM_001025614.1-1121s21c1	OTU domain containing 7B	Mouse
Otub1	TRCN0000030982	CCGGGAGCAAGTTCTTCGAGCACTTCTCGAGAAGTGCTCGAAGAACTTGCTCTTTTTG	NM_134150.1-583s1c1	OTU domain, ubiquitin aldehyde binding 1	Mouse
Otub1	TRCN0000030983	CCGGGTCCATCCAAGTGGAGTACATCTCGAGATGTACTCCACTTGGATGGACTTTTTG	NM_134150.1-712s1c1	OTU domain, ubiquitin aldehyde binding 1	Mouse
Otub1	TRCN0000348603	CCGGTGGTTGTAAATGGTCATATTTCTCGAGAAATATGACCATTTACAACCATTTTTG	NM_134150.2-955s21c1	OTU domain, ubiquitin aldehyde binding 1	Mouse
Usp14	TRCN0000030758	CCGGGAGAAGTTTGAAGGTGTAGAACTCGAGTTCTACACCTTCAAACTTCTCTTTTTG	NM_021522.2-187s1c1	ubiquitin specific peptidase 14	Mouse
Usp14	TRCN0000349843	CCGGTAACGAATGCTGGATACAAATCTCGAGATTTGTATCCAGCATTCGTTATTTTTG	NM_021522.4-821s21c1	ubiquitin specific peptidase 14	Mouse
Usp14	TRCN0000313001	CCGGCTACCTGCTTACTTAACTATTCTCGAGAATAGTTAAGTAAGCAGGTAGTTTTTG	NM_021522.4-1179s21c1	ubiquitin specific peptidase 14	Mouse
Usp36	TRCN0000327322	CCGGGCCTGAAGTTACAGAACGGATCTCGAGATCCGTTCTGTAACTTCAGGCTTTTTG	NM_001033528.1-1884s21c1	ubiquitin specific peptidase 36	Mouse
Usp36	TRCN0000327302	CCGGGCGCTGTTGAATGGAGTAGATCTCGAGATCTACTCCATTCAACAGCGCTTTTTG	NM_001033528.1-2342s21c1	ubiquitin specific peptidase 36	Mouse
Usp36	TRCN0000327305	CCGGCCTGTGATTCTCAGGGAACAACTCGAGTTGTTCCCTGAGAATCACAGGTTTTTG	NM_001033528.1-2295s21c1	ubiquitin specific peptidase 36	Mouse
Usp28	TRCN0000030865	CCGGCGGAAGTTGAAGGAGGAAATACTCGAGTATTTCCTCCTTCAACTTCCGTTTTTG	NM_175482.3-1336s1c1	ubiquitin specific peptidase 28	Mouse
Usp28	TRCN0000030866	CCGGGCAGTACATTCAGGAAGATAACTCGAGTTATCTTCCTGAATGTACTGCTTTTTG	NM_175482.3-2148s1c1	ubiquitin specific peptidase 28	Mouse
Usp28	TRCN0000030868	CCGGGCTGTTATTCAGTCTCTCTTTCTCGAGAAAGAGAGACTGAATAACAGCTTTTTG	NM_175482.3-619s1c1	ubiquitin specific peptidase 28	Mouse
Vcpip1	TRCN0000380769	GTACCGGCCGATGGATCACTCGTGATTTCTCGAGAAATCACGAGTGATCCATCGGTTTTTTG	NM_173443.2-3872s21c1	valosin containing protein (p97)/p47 complex interacting protein 1	Mouse
Vcpip1	TRCN0000380158	GTACCGGGCCCTTCACATGGGTTATTAACTCGAGTTAATAACCCATGTGAAGGGCTTTTTTG	NM_173443.2-3216s21c1	valosin containing protein (p97)/p47 complex interacting protein 1	Mouse
Vcpip1	TRCN0000381643	GTACCGGCAAGGTAGCCGTCCTACATTTCTCGAGAAATGTAGGACGGCTACCTTGTTTTTTG	NM_173443.2-4272s21c1	valosin containing protein (p97)/p47 complex interacting protein 1	Mouse
Usp38	TRCN0000030874	CCGGGCATGTAGATACGTGGGTAATCTCGAGATTACCCACGTATCTACATGCTTTTTG	NM_027554.2-1322s1c1	ubiquitin specific peptidase 38	Mouse
Usp38	TRCN0000030876	CCGGCCCAAATTAGTGCCCTACCTACTCGAGTAGGTAGGGCACTAATTTGGGTTTTTG	NM_027554.2-2973s1c1	ubiquitin specific peptidase 38	Mouse
Usp38	TRCN0000327299	CCGGCCCAATGGATTTGATGACAATCTCGAGATTGTCATCAAATCCATTGGGTTTTTG	NM_027554.2-3501s21c1	ubiquitin specific peptidase 38	Mouse
Usp45	TRCN0000030889	CCGGGCCGGTTTGAAAGAACCTGATCTCGAGATCAGGTTCTTTCAAACCGGCTTTTTG	NM_152825.1-2349s1c1	ubiquitin specific petidase 45	Mouse
Usp45	TRCN0000030891	CCGGGCCTGAGTACATGGGTCATATCTCGAGATATGACCCATGTACTCAGGCTTTTTG	NM_152825.1-397s1c1	ubiquitin specific petidase 45	Mouse
Usp45	TRCN0000030892	CCGGGCTTGAGTCTTCGTAAAGTAACTCGAGTTACTTTACGAAGACTCAAGCTTTTTG	NM_152825.1-2116s1c1	ubiquitin specific petidase 45	Mouse
Usp20	TRCN0000037239	CCGGCCGTCGTATGTGCTCAAGAAACTCGAGTTTCTTGAGCACATACGACGGTTTTTG	NM_028846.1-1439s1c1	ubiquitin specific peptidase 20	Mouse
Usp20	TRCN0000037241	CCGGCGGTGTAAGAAGCTTCGGAATCTCGAGATTCCGAAGCTTCTTACACCGTTTTTG	NM_028846.1-1868s1c1	ubiquitin specific peptidase 20	Mouse
Usp20	TRCN0000037243	CCGGCCTATTGCTGTGGCTGATGAACTCGAGTTCATCAGCCACAGCAATAGGTTTTTG	NM_028846.1-545s1c1	ubiquitin specific peptidase 20	Mouse
Otud3	TRCN0000345957	CCGGTTGCTGGCAATGATGCAATTGCTCGAGCAATTGCATCATTGCCAGCAATTTTTG	NM_028453.1-515s21c1	OTU domain containing 3	Mouse
Otud3	TRCN0000345958	CCGGTCATCAAGACGGAGCAAATAACTCGAGTTATTTGCTCCGTCTTGATGATTTTTG	NM_028453.1-735s21c1	OTU domain containing 3	Mouse
Otud3	TRCN0000346036	CCGGAGACCGTGGACTACATGATAACTCGAGTTATCATGTAGTCCACGGTCTTTTTTG	NM_028453.1-410s21c1	OTU domain containing 3	Mouse
Usp22	TRCN0000313008	CCGGCAAGTGTGATGACGCCATTATCTCGAGATAATGGCGTCATCACACTTGTTTTTG	NM_001004143.3-1650s21c1	ubiquitin specific peptidase 22	Mouse
Usp22	TRCN0000349849	CCGGCAGACTGCCTGCGAAGATTTACTCGAGTAAATCTTCGCAGGCAGTCTGTTTTTG	NM_001004143.3-1262s21c1	ubiquitin specific peptidase 22	Mouse
Usp22	TRCN0000349848	CCGGGCCACCCACAGGCTACAAATACTCGAGTATTTGTAGCCTGTGGGTGGCTTTTTG	NM_001004143.3-2210s21c1	ubiquitin specific peptidase 22	Mouse
Cyld	TRCN0000362561	CCGGAGGAGAGGCTCAGCCTATTTACTCGAGTAAATAGGCTGAGCCTCTCCTTTTTTG	NM_173369.2-542s21c1	cylindromatosis (turban tumor syndrome)	Mouse
Cyld	TRCN0000362571	CCGGTGTTACTTAGACTCAACTTTACTCGAGTAAAGTTGAGTCTAAGTAACATTTTTG	NM_173369.2-2011s21c1	cylindromatosis (turban tumor syndrome)	Mouse
Cyld	TRCN0000362562	CCGGAGACTGTAACTTCTATCAAATCTCGAGATTTGATAGAAGTTACAGTCTTTTTTG	NM_173369.2-2340s21c1	cylindromatosis (turban tumor syndrome)	Mouse
